# AFLAP: Assembly-Free Linkage Analysis Pipeline using *k*-mers from whole genome sequencing data

**DOI:** 10.1101/2020.09.14.296525

**Authors:** Kyle Fletcher, Lin Zhang, Juliana Gil, Rongkui Han, Keri Cavanaugh, Richard Michelmore

## Abstract

**Background:** Genetic maps are an important resource for validation of genome assemblies, trait discovery, and breeding. Next generation sequencing has enabled production of high-density genetic maps constructed with 10,000s of markers. Most current approaches require a genome assembly to identify markers. Our Assembly Free Linkage Analysis Pipeline (AFLAP) removes this requirement by using uniquely segregating *k*-mers as markers to rapidly construct a genotype table and perform subsequent linkage analysis. This avoids potential biases including preferential read alignment and variant calling.

**Results:** The performance of AFLAP was determined in simulations and contrasted to a conventional workflow. We tested AFLAP using 100 F_2_ individuals of *Arabidopsis thaliana*, sequenced to low coverage. Genetic maps generated using *k*-mers contained over 130,000 markers that were concordant with the genomic assembly. The utility of AFLAP was then demonstrated by generating an accurate genetic map using genotyping-by-sequencing data of 235 recombinant inbred lines of *Lactuca* spp. AFLAP was then applied to 83 F_1_ individuals of the oomycete *Bremia lactucae*, sequenced to >5x coverage. The genetic map contained over 90,000 markers ordered in 19 large linkage groups. This genetic map was used to fragment, order, orient, and scaffold the genome, resulting in a much-improved reference assembly.

**Conclusions:** AFLAP can be used to generate high density linkage maps and improve genome assemblies of any organism when a mapping population is available using whole genome sequencing or genotyping-by-sequencing data. Genetic maps produced for *B. lactucae* were accurately aligned to the genome and guided significant improvements of the reference assembly.
