## Additional File 2: Table S1 and S2 for "AFLAP: Assembly-Free Linkage Analysis Pipeline using *k*-mers from whole genome sequencing data"

### Sheet: Table S1.
Table S1. A pedigree file which could be used to run AFLAP, downloadable from https://github.com/kfletcher88/AFLAP. The label column indicates the 100 accessions used to generate the Arabidopsis thaliana genetic maps.
#label	F	Read1	OptionalField1	OptionalField2
Col	0	SRR5882797_1.fastq.gz	32	105
Col	0	SRR5882797_2.fastq.gz	32	105
Ler	0	SRR3166543_1.fastq.gz	40	177
Ler	0	SRR3166543_2.fastq.gz	40	177
ERR1432507	2	ERR1432507_1.fastq.gz	Col	Ler
ERR1432507	2	ERR1432507_2.fastq.gz	Col	Ler
ERR1432492	2	ERR1432492_1.fastq.gz	Col	Ler
ERR1432492	2	ERR1432492_2.fastq.gz	Col	Ler
ERR1432510	2	ERR1432510_1.fastq.gz	Col	Ler
ERR1432510	2	ERR1432510_2.fastq.gz	Col	Ler
ERR1432503	2	ERR1432503_1.fastq.gz	Col	Ler
ERR1432503	2	ERR1432503_2.fastq.gz	Col	Ler
ERR1432515	2	ERR1432515_1.fastq.gz	Col	Ler
ERR1432515	2	ERR1432515_2.fastq.gz	Col	Ler
ERR1432528	2	ERR1432528_1.fastq.gz	Col	Ler
ERR1432528	2	ERR1432528_2.fastq.gz	Col	Ler
ERR3482376	2	ERR3482376_1.fastq.gz	Col	Ler
ERR3482376	2	ERR3482376_2.fastq.gz	Col	Ler
ERR1432512	2	ERR1432512_1.fastq.gz	Col	Ler
ERR1432512	2	ERR1432512_2.fastq.gz	Col	Ler
ERR1432470	2	ERR1432470_1.fastq.gz	Col	Ler
ERR1432470	2	ERR1432470_2.fastq.gz	Col	Ler
ERR1432445	2	ERR1432445_1.fastq.gz	Col	Ler
ERR1432445	2	ERR1432445_2.fastq.gz	Col	Ler
ERR1432532	2	ERR1432532_1.fastq.gz	Col	Ler
ERR1432532	2	ERR1432532_2.fastq.gz	Col	Ler
ERR1432493	2	ERR1432493_1.fastq.gz	Col	Ler
ERR1432493	2	ERR1432493_2.fastq.gz	Col	Ler
ERR1432438	2	ERR1432438_1.fastq.gz	Col	Ler
ERR1432438	2	ERR1432438_2.fastq.gz	Col	Ler
ERR3482464	2	ERR3482464_1.fastq.gz	Col	Ler
ERR3482464	2	ERR3482464_2.fastq.gz	Col	Ler
ERR3483967	2	ERR3483967_1.fastq.gz	Col	Ler
ERR3483967	2	ERR3483967_2.fastq.gz	Col	Ler
ERR1432550	2	ERR1432550_1.fastq.gz	Col	Ler
ERR1432550	2	ERR1432550_2.fastq.gz	Col	Ler
ERR1432511	2	ERR1432511_1.fastq.gz	Col	Ler
ERR1432511	2	ERR1432511_2.fastq.gz	Col	Ler
ERR1432508	2	ERR1432508_1.fastq.gz	Col	Ler
ERR1432508	2	ERR1432508_2.fastq.gz	Col	Ler
ERR1432560	2	ERR1432560_1.fastq.gz	Col	Ler
ERR1432560	2	ERR1432560_2.fastq.gz	Col	Ler
ERR1432541	2	ERR1432541_1.fastq.gz	Col	Ler
ERR1432541	2	ERR1432541_2.fastq.gz	Col	Ler
ERR1432539	2	ERR1432539_1.fastq.gz	Col	Ler
ERR1432539	2	ERR1432539_2.fastq.gz	Col	Ler
ERR1432437	2	ERR1432437_1.fastq.gz	Col	Ler
ERR1432437	2	ERR1432437_2.fastq.gz	Col	Ler
ERR1432452	2	ERR1432452_1.fastq.gz	Col	Ler
ERR1432452	2	ERR1432452_2.fastq.gz	Col	Ler
ERR1432448	2	ERR1432448_1.fastq.gz	Col	Ler
ERR1432448	2	ERR1432448_2.fastq.gz	Col	Ler
ERR1432471	2	ERR1432471_1.fastq.gz	Col	Ler
ERR1432471	2	ERR1432471_2.fastq.gz	Col	Ler
ERR1432496	2	ERR1432496_1.fastq.gz	Col	Ler
ERR1432496	2	ERR1432496_2.fastq.gz	Col	Ler
ERR3482465	2	ERR3482465_1.fastq.gz	Col	Ler
ERR3482465	2	ERR3482465_2.fastq.gz	Col	Ler
ERR1840076	2	ERR1840076_1.fastq.gz	Col	Ler
ERR1840076	2	ERR1840076_2.fastq.gz	Col	Ler
ERR1432441	2	ERR1432441_1.fastq.gz	Col	Ler
ERR1432441	2	ERR1432441_2.fastq.gz	Col	Ler
ERR1840033	2	ERR1840033_1.fastq.gz	Col	Ler
ERR1840033	2	ERR1840033_2.fastq.gz	Col	Ler
ERR1432459	2	ERR1432459_1.fastq.gz	Col	Ler
ERR1432459	2	ERR1432459_2.fastq.gz	Col	Ler
ERR1432509	2	ERR1432509_1.fastq.gz	Col	Ler
ERR1432509	2	ERR1432509_2.fastq.gz	Col	Ler
ERR1432464	2	ERR1432464_1.fastq.gz	Col	Ler
ERR1432464	2	ERR1432464_2.fastq.gz	Col	Ler
ERR1432494	2	ERR1432494_1.fastq.gz	Col	Ler
ERR1432494	2	ERR1432494_2.fastq.gz	Col	Ler
ERR1432451	2	ERR1432451_1.fastq.gz	Col	Ler
ERR1432451	2	ERR1432451_2.fastq.gz	Col	Ler
ERR1432495	2	ERR1432495_1.fastq.gz	Col	Ler
ERR1432495	2	ERR1432495_2.fastq.gz	Col	Ler
ERR1432551	2	ERR1432551_1.fastq.gz	Col	Ler
ERR1432551	2	ERR1432551_2.fastq.gz	Col	Ler
ERR1432585	2	ERR1432585_1.fastq.gz	Col	Ler
ERR1432585	2	ERR1432585_2.fastq.gz	Col	Ler
ERR1432593	2	ERR1432593_1.fastq.gz	Col	Ler
ERR1432593	2	ERR1432593_2.fastq.gz	Col	Ler
ERR3482384	2	ERR3482384_1.fastq.gz	Col	Ler
ERR3482384	2	ERR3482384_2.fastq.gz	Col	Ler
ERR1432473	2	ERR1432473_1.fastq.gz	Col	Ler
ERR1432473	2	ERR1432473_2.fastq.gz	Col	Ler
ERR1432502	2	ERR1432502_1.fastq.gz	Col	Ler
ERR1432502	2	ERR1432502_2.fastq.gz	Col	Ler
ERR3482456	2	ERR3482456_1.fastq.gz	Col	Ler
ERR3482456	2	ERR3482456_2.fastq.gz	Col	Ler
ERR1432466	2	ERR1432466_1.fastq.gz	Col	Ler
ERR1432466	2	ERR1432466_2.fastq.gz	Col	Ler
ERR1432447	2	ERR1432447_1.fastq.gz	Col	Ler
ERR1432447	2	ERR1432447_2.fastq.gz	Col	Ler
ERR3482455	2	ERR3482455_1.fastq.gz	Col	Ler
ERR3482455	2	ERR3482455_2.fastq.gz	Col	Ler
ERR1432586	2	ERR1432586_1.fastq.gz	Col	Ler
ERR1432586	2	ERR1432586_2.fastq.gz	Col	Ler
ERR1432540	2	ERR1432540_1.fastq.gz	Col	Ler
ERR1432540	2	ERR1432540_2.fastq.gz	Col	Ler
ERR1432525	2	ERR1432525_1.fastq.gz	Col	Ler
ERR1432525	2	ERR1432525_2.fastq.gz	Col	Ler
ERR1432514	2	ERR1432514_1.fastq.gz	Col	Ler
ERR1432514	2	ERR1432514_2.fastq.gz	Col	Ler
ERR1432568	2	ERR1432568_1.fastq.gz	Col	Ler
ERR1432568	2	ERR1432568_2.fastq.gz	Col	Ler
ERR3482382	2	ERR3482382_1.fastq.gz	Col	Ler
ERR3482382	2	ERR3482382_2.fastq.gz	Col	Ler
ERR1432453	2	ERR1432453_1.fastq.gz	Col	Ler
ERR1432453	2	ERR1432453_2.fastq.gz	Col	Ler
ERR1432563	2	ERR1432563_1.fastq.gz	Col	Ler
ERR1432563	2	ERR1432563_2.fastq.gz	Col	Ler
ERR1432513	2	ERR1432513_1.fastq.gz	Col	Ler
ERR1432513	2	ERR1432513_2.fastq.gz	Col	Ler
ERR1432530	2	ERR1432530_1.fastq.gz	Col	Ler
ERR1432530	2	ERR1432530_2.fastq.gz	Col	Ler
ERR1432599	2	ERR1432599_1.fastq.gz	Col	Ler
ERR1432599	2	ERR1432599_2.fastq.gz	Col	Ler
ERR1432440	2	ERR1432440_1.fastq.gz	Col	Ler
ERR1432440	2	ERR1432440_2.fastq.gz	Col	Ler
ERR1432519	2	ERR1432519_1.fastq.gz	Col	Ler
ERR1432519	2	ERR1432519_2.fastq.gz	Col	Ler
ERR1432461	2	ERR1432461_1.fastq.gz	Col	Ler
ERR1432461	2	ERR1432461_2.fastq.gz	Col	Ler
ERR3483033	2	ERR3483033_1.fastq.gz	Col	Ler
ERR3483033	2	ERR3483033_2.fastq.gz	Col	Ler
ERR1840008	2	ERR1840008_1.fastq.gz	Col	Ler
ERR1840008	2	ERR1840008_2.fastq.gz	Col	Ler
ERR1432474	2	ERR1432474_1.fastq.gz	Col	Ler
ERR1432474	2	ERR1432474_2.fastq.gz	Col	Ler
ERR1839922	2	ERR1839922_1.fastq.gz	Col	Ler
ERR1839922	2	ERR1839922_2.fastq.gz	Col	Ler
ERR1840100	2	ERR1840100_1.fastq.gz	Col	Ler
ERR1840100	2	ERR1840100_2.fastq.gz	Col	Ler
ERR1432529	2	ERR1432529_1.fastq.gz	Col	Ler
ERR1432529	2	ERR1432529_2.fastq.gz	Col	Ler
ERR1432537	2	ERR1432537_1.fastq.gz	Col	Ler
ERR1432537	2	ERR1432537_2.fastq.gz	Col	Ler
ERR1432520	2	ERR1432520_1.fastq.gz	Col	Ler
ERR1432520	2	ERR1432520_2.fastq.gz	Col	Ler
ERR1432498	2	ERR1432498_1.fastq.gz	Col	Ler
ERR1432498	2	ERR1432498_2.fastq.gz	Col	Ler
ERR1432469	2	ERR1432469_1.fastq.gz	Col	Ler
ERR1432469	2	ERR1432469_2.fastq.gz	Col	Ler
ERR3482349	2	ERR3482349_1.fastq.gz	Col	Ler
ERR3482349	2	ERR3482349_2.fastq.gz	Col	Ler
ERR1432559	2	ERR1432559_1.fastq.gz	Col	Ler
ERR1432559	2	ERR1432559_2.fastq.gz	Col	Ler
ERR1840060	2	ERR1840060_1.fastq.gz	Col	Ler
ERR1840060	2	ERR1840060_2.fastq.gz	Col	Ler
ERR1432587	2	ERR1432587_1.fastq.gz	Col	Ler
ERR1432587	2	ERR1432587_2.fastq.gz	Col	Ler
ERR1840027	2	ERR1840027_1.fastq.gz	Col	Ler
ERR1840027	2	ERR1840027_2.fastq.gz	Col	Ler
ERR3482317	2	ERR3482317_1.fastq.gz	Col	Ler
ERR3482317	2	ERR3482317_2.fastq.gz	Col	Ler
ERR3483989	2	ERR3483989_1.fastq.gz	Col	Ler
ERR3483989	2	ERR3483989_2.fastq.gz	Col	Ler
ERR1840051	2	ERR1840051_1.fastq.gz	Col	Ler
ERR1840051	2	ERR1840051_2.fastq.gz	Col	Ler
ERR1432442	2	ERR1432442_1.fastq.gz	Col	Ler
ERR1432442	2	ERR1432442_2.fastq.gz	Col	Ler
ERR1839926	2	ERR1839926_1.fastq.gz	Col	Ler
ERR1839926	2	ERR1839926_2.fastq.gz	Col	Ler
ERR1839962	2	ERR1839962_1.fastq.gz	Col	Ler
ERR1839962	2	ERR1839962_2.fastq.gz	Col	Ler
ERR1432526	2	ERR1432526_1.fastq.gz	Col	Ler
ERR1432526	2	ERR1432526_2.fastq.gz	Col	Ler
ERR1839978	2	ERR1839978_1.fastq.gz	Col	Ler
ERR1839978	2	ERR1839978_2.fastq.gz	Col	Ler
ERR3482309	2	ERR3482309_1.fastq.gz	Col	Ler
ERR3482309	2	ERR3482309_2.fastq.gz	Col	Ler
ERR1432574	2	ERR1432574_1.fastq.gz	Col	Ler
ERR1432574	2	ERR1432574_2.fastq.gz	Col	Ler
ERR1432603	2	ERR1432603_1.fastq.gz	Col	Ler
ERR1432603	2	ERR1432603_2.fastq.gz	Col	Ler
ERR1839940	2	ERR1839940_1.fastq.gz	Col	Ler
ERR1839940	2	ERR1839940_2.fastq.gz	Col	Ler
ERR1840040	2	ERR1840040_1.fastq.gz	Col	Ler
ERR1840040	2	ERR1840040_2.fastq.gz	Col	Ler
ERR1840069	2	ERR1840069_1.fastq.gz	Col	Ler
ERR1840069	2	ERR1840069_2.fastq.gz	Col	Ler
ERR1432584	2	ERR1432584_1.fastq.gz	Col	Ler
ERR1432584	2	ERR1432584_2.fastq.gz	Col	Ler
ERR1840009	2	ERR1840009_1.fastq.gz	Col	Ler
ERR1840009	2	ERR1840009_2.fastq.gz	Col	Ler
ERR1840002	2	ERR1840002_1.fastq.gz	Col	Ler
ERR1840002	2	ERR1840002_2.fastq.gz	Col	Ler
ERR3483141	2	ERR3483141_1.fastq.gz	Col	Ler
ERR3483141	2	ERR3483141_2.fastq.gz	Col	Ler
ERR1432457	2	ERR1432457_1.fastq.gz	Col	Ler
ERR1432457	2	ERR1432457_2.fastq.gz	Col	Ler
ERR1839937	2	ERR1839937_1.fastq.gz	Col	Ler
ERR1839937	2	ERR1839937_2.fastq.gz	Col	Ler
ERR1432543	2	ERR1432543_1.fastq.gz	Col	Ler
ERR1432543	2	ERR1432543_2.fastq.gz	Col	Ler
ERR3482390	2	ERR3482390_1.fastq.gz	Col	Ler
ERR3482390	2	ERR3482390_2.fastq.gz	Col	Ler
ERR1432533	2	ERR1432533_1.fastq.gz	Col	Ler
ERR1432533	2	ERR1432533_2.fastq.gz	Col	Ler
ERR1432463	2	ERR1432463_1.fastq.gz	Col	Ler
ERR1432463	2	ERR1432463_2.fastq.gz	Col	Ler
ERR1839950	2	ERR1839950_1.fastq.gz	Col	Ler
ERR1839950	2	ERR1839950_2.fastq.gz	Col	Ler

### Sheet: Table S2.
Table S2. High identity B. lactucae progeny isolates identified in Figure 4 C. Representative isolates were retained for linkage analysis. High identity isolates were excluded.
Cross	BioProject	Representative Individual	High identity individual
SF5xC82P24	PRJNA387454	D10	D12
SF5xC82P24	PRJNA387454	R11	L10
SF5xC82P24	PRJNA387454	Y1	Y10
SF5xC98O622b	PRJNA634525	ZL07A	ZL14A, ZL16A, ZL17B
SF5xC98O622b	PRJNA634525	ZL18B	ZL08A
SF5xC98O622b	PRJNA634525	ZL13A	ZL12A, ZL15A
SF5xC98O622b	PRJNA634525	ZL24B	ZL23B, ZL25B, ZL30B
